# A proximity labeling approach to identify proteins that associate with synaptonemal complex components in *Drosophila melanogaster* females

**DOI:** 10.1101/2025.10.14.682398

**Authors:** Stacie E. Hughes, Christopher Viermann, Morgan James, Charles Banks, R. Scott Hawley

## Abstract

Organisms use a specialized cell division called meiosis for the creation of haploid gametes. Multiple carefully orchestrated steps must occur at specific times and places for meiosis to be successful, including chromosome pairing, meiotic entry, recombination, synapsis, and two rounds of chromosome segregation. The regulation and molecular mechanisms for many of the steps of meiosis have not been fully elucidated. During synapsis, the synaptonemal complex (SC) builds along the entire lengths of the homologs to maintain the pairing of the homologs and promote the formation of the crossovers that help ensure proper segregation of homologs at the meiosis I division in many organisms. The SC is a large tripartite structure that is believed to function as a biomolecular condensate. To attempt to identify proteins that interact with SC components during female meiosis in *Drosophila melanogaster*, a protein of the lateral element, C(2)M, and a protein of the central element, Cona, were tagged with the APEX2 enzyme, which can biotinylate nearby proteins under the appropriate conditions. Under biotinylating promoting conditions, biotin labeled proteins were observed to be associated with the SC by immunofluorescence. Biotinylated proteins were isolated for mass spectrometry analysis, and multiple proteins were found to be enriched compared to control samples. RNAi knockdown lines targeting a subset of enriched proteins were examined for phenotypes in early *Drosophila* female meiosis. RNAi knockdown of *Cpsf5*, an mRNA cleavage factor, caused delayed or defective SC formation, as well as additional meiotic defects, indicating a role for maturation of mRNA in regulating processes of female meiosis. These results support proximity labeling as a strategy for identifying additional meiotic proteins.
