## Supplemental Table 4 for "A proximity labeling approach to identify proteins that associate with synaptonemal complex components in *Drosophila melanogaster* females"

### Sheet: RNAi screen
Table S4: Results for TRiP lines tested for early female meiotic phenotypes.
Sample	Bloomington #	TRiP #	CG#1	Gene Symbol2	Gene Name2	Function/Predicted Function3	Pachytene phenotype
c(2)M	57431	HMC04738	CG10671	Fitm	Fat storage inducing transmembrane protein	Diphosphatase that hydrolyzes fatty acyl-CoA to yield acyl-4'-phosphopantetheine and adenosine 3',5'-bisphosphate	Wildtype
c(2)M	57481	HMC04794	CG10903	CG10903		Predicted to enable rRNA (guanine) methyltransferase activity	Underdeveloped ovaries
Both	63666	HMJ30233	CG11132	DMAP1	DNA methyltransferase 1 associated protein 1	Nuclear innate immune factor	Underdeveloped ovaries
Both	55619	HMC03762	CG11876	Pdhb	Pyruvate dehydrogenase E1 beta subunit	Predicted to enable pyruvate dehydrogenase (acetyl-transferring) activity	Wildtype
c(2)M	33997	HMS00960	CG12128	ptch	pu tao chuan	Enables rRNA (uridine-N3-)-methyltransferase activity	Wildtype
cona	52889	HMC03627	CG12129	CG12129		Predicted to enable RNA binding activity	Wildtype
cona	33955	HMS00910	CG12163	CtsF	Cathepsin F	May have a role in autophagic cell deat	Wildtype
Both	41989	HMS02388	CG12404	Yip1d1	Yip1 domain-containing 1	Involved in positive regulation of synapse pruning and spermatogenesis	Wildtype
cona	44018	HMS02733	CG13005	CG13005		No predicted function	Wildtype
cona	43967	GL01577	CG13005	CG13005		No predicted function	Wildtype
c(2)M	52984	HMJ21671	CG13220	CG13220		No predicted function	Wildtype
cona	53326	HMC03555	CG13690	CG13690		Predicted to enable RNA-DNA hybrid ribonuclease activity	Wildtype
Both	98943	HMS06177	CG14100	CG14100		Predicted to enable rRNA (guanosine-2'-O-)-methyltransferase activity	Wildtype
cona	42780	GL01150	CG14103	TORIP	Torsin interacting protein	Predicted to enable ATPase regulator activity	Wildtype
cona	65013	HMC05887	CG1444	spidey	spidey	Member of the short chain dehydrogenase/reductase family	Wildtype
Both	56911	HMS04332	CG15356	CG15356		Predicted to be involved in regulation of DNA-templated transcription as part of the Sin3-type complex	SC maintenance defect
c(2)M	52915	HMC03655	CG15523	Vps13B	Vacuolar protein sorting 13B	Predicted to be involved in protein targeting to vacuole	Wildtype
cona	51938	HMC03342	CG16892	Aladin	Aladin	Involved in mitotic spindle assembly	Wildtype
cona	62286	HMJ23643	CG16892	Aladin	Aladin	Involved in mitotic spindle assembly	Wildtype
cona	42590	HMS02422	CG16974	CG16974		No predicted function	Wildtype
c(2)M	60467	HMJ22836	CG17233	CG17233		Predicted to be active in nucleus	Wildtype
c(2)M	58350	HMS04330	CG17266	CG17266		Predicted to enable cyclosporin A binding activity	Wildtype
c(2)M	60458	HMJ22824	CG17593	CG17593		Predicted to enable calcium ion binding activity	Wildtype
cona	65915	HMC06179	CG17768,CG33677	CG17768		Predicted to enable U6 snRNA binding activity	Wildtype
c(2)M	56973	HMC04413	CG1965	CG1965		Predicted to enable DNA binding activity	Wildtype
c(2)M	64645	HMC05680	CG1968	Cog6	Component of oligomeric golgi complex 6	Predicted to be involved in intra-Golgi vesicle-mediated transport	Wildtype
c(2)M	58341	HMJ22472	CG2790	CG2790		Predicted to enable nucleic acid binding activity and zinc ion binding activity	Wildtype
c(2)M	77369	HMC04710	CG2794	CG2794		Predicted to enable pseudouridylate synthase activity	Wildtype
Both	57820	HMJ21828	CG30069	Sdb	SAXO downstream of blistered	Predicted to enable microtubule binding activity	Wildtype
Both	61925	HMJ23508	CG30069	Sdb	SAXO downstream of blistered	Predicted to enable microtubule binding activity	Wildtype
Both	42863	HMS02556	CG3209	Gpat4	Glycerol-3-phosphate acyltransferase 4	De novo synthase of lysophosphatidic acid	Wildtype
c(2)M	53910	HMJ21241	CG32495,CG6835	Gss2	Glutathione synthetase 2	Predicted to enable ATP binding activity and glutathione synthase activity	Wildtype
c(2)M	54017	HMJ21443	CG32495,CG6835	Gss2	Glutathione synthetase 2	Predicted to enable ATP binding activity and glutathione synthase activity	Wildtype
c(2)M	57238	HMC04624	CG32549	Nt5b	5' nucleotidase B	Predicted to enable 5'-nucleotidase activity	Wildtype
c(2)M	44467	GLC01625	CG32549	Nt5b	5' nucleotidase B	Predicted to enable 5'-nucleotidase activity	Wildtype
c(2)M	61896	HMJ23451	CG3295	Sou	Souji	Predicted to enable ubiquitin protein ligase activity	Wildtype
cona	51917	HMS03376	CG34383	kmr	kramer	Predicted to enable phosphatidylinositol bisphosphate binding activity	Wildtype
Both	64503	HMC05521	CG3527	CG3527		Predicted to enable rRNA methyltransferase activity and rRNA binding activity	Wildtype
cona	32891	HMS00679	CG3654	Jarid2	Jumonji, AT rich interactive domain 2	DNA-binding transcriptional repressor	Wildtype
cona	40855	HMS02022	CG3654	Jarid2	Jumonji, AT rich interactive domain 2	DNA-binding transcriptional repressor	Wildtype
cona	40920	HMS02168	CG3678	EMC2B	ER membrane protein complex subunit 2B	Predicted to be part of EMC complex	Wildtype
cona	32883	HMS00671	CG3689	Cpsf5	Cleavage and polyadenylation specific factor 5	Predicted to enable mRNA 3'-UTR AU-rich region binding activity and to be involved in mRNA processing	SC assembly, DSB repair defects
Both	56908	HMS04327	CG3815	CG3815		Predicted to be involved in negative regulation of transcription by RNA polymerase II.	Underdeveloped ovaries
Both	52976	HMJ21663	CG4276	aru	arouser	SH3 adaptor protein that interacts with Egfr and PI3K pathways	Wildtype
Both	50730	HMS02966	CG4276	aru	arouser	SH3 adaptor protein that interacts with Egfr and PI3K pathways	Wildtype
c(2)M	33357	HMS00229	CG4294	CG4294		No predicted function	Wildtype
c(2)M	42624	HMS02459	CG4294	CG4294		No predicted function	Wildtype
cona	63988	HMJ30301	CG43143	Nuak	Nuak family kinase	Predicted to enable protein serine/threonine kinase activity	Wildtype
cona	35194	GL00066	CG43143	Nuak	Nuak family kinase	Predicted to enable protein serine/threonine kinase activity	Wildtype
Both	57577	HMC04621	CG4538	ClpX	Caseinolytic protease chaperone subunit	Predicted to enable ATP binding activity and ATP hydrolysis activity	Wildtype
Both	52989	HMJ21681	CG4538	ClpX	Caseinolytic protease chaperone subunit	Predicted to enable ATP binding activity and ATP hydrolysis activity	Wildtype
c(2)M	34337	HMS01325	CG4572	CG4572		Predicted to be involved in proteolysis	Wildtype
Both	50568	GLC01689	CG4729	Agpat3	1-Acylglycerol-3-phosphate O-acyltransferase 3	Predicted to enable 1-acylglycerol-3-phosphate O-acyltransferase activity	Wildtype
cona	64643	HMC05678	CG5045	ClpP	Caseinolytic protease proteolytic subunit	Enables serine-type endopeptidase activity	Wildtype
Both	64622	HMC05657	CG5482	zda	zonda	Immunophillin of the FKBP family	Wildtype
Both	44645	HMC02352	CG5486	Usp47	Ubiquitin specific protease 47	Ubiquitin-specific protease that deubiquitinates target proteins	Wildtype
c(2)M	61853	HMJ23342	CG5521	CG5521		Predicted to enable GTPase activator activity	Wildtype
Both	62333	HMJ23690	CG5543	CG5543		Predicted to be active in nucleus and sites of double-strand breaks	Wildtype
Both	55402	HMC04090	CG5555	CG5555		Predicted to enable ubiquitin protein ligase activity and zinc ion binding activity	Wildtype
Both	43206	GL01551	CG5800	CG5800		Predicted to enable RNA helicase activity	Underdeveloped ovaries
cona	66933	HMS05399	CG5903	Mic26-27	MICOS subunit 26/27	Predicted to be involved in cristae formation	Wildtype
cona	67030	HMS05614	CG5903	Mic26-27	MICOS subunit 26/27	Predicted to be involved in cristae formation	Wildtype
c(2)M	62495	HMJ24019	CG6133	Nsun2	NOP2-Sun domain family, member 2	RNA methyltransferase that methylates tRNAs	SC assembly
cona	55677	HMC03842	CG6340	CG6340		Orthologous to human RSRC2 (arginine and serine rich coiled-coil 2)	Wildtype
cona	57244	HMC04631	CG6364	Uck	Uridine-cytidine kinase	Predicted to enable cytidine kinase activity and uridine kinase activity	Wildtype
cona	35351	GL00263	CG6364	Uck	Uridine-cytidine kinase	Predicted to enable cytidine kinase activity and uridine kinase activity	Wildtype
Both	55192	HMC03886	CG6488	Cog8	Component of oligomeric golgi complex 8	Predicted to be involved in intra-Golgi vesicle-mediated transport	Wildtype
c(2)M	62393	HMJ23816	CG7609	Wdr24	WD repeat domain 24	Component of the GATOR2 complex that promotes activation of the Crtc product and anabolic metabolism	Wildtype
Both	56930	HMC04369	CG7879	CG7879		Predicted to enable mRNA binding activity	Wildtype
Both	57816	HMJ21824	CG7879	CG7879		Predicted to enable mRNA binding activity	Underdeveloped ovaries
cona	77435	HMC06567	CG7927	Nulp1	Nuclear localized protein 1	Predicted to enable DNA-binding transcription factor activity	Wildtype
cona	53021	HMJ21744	CG8001	CG8001		Predicted to be part of Cul4-RING E3 ubiquitin ligase complex	Wildtype
cona	63010	HMJ30087	CG8001	CG8001		Predicted to be part of Cul4-RING E3 ubiquitin ligase complex	Wildtype
cona	58264	HMJ22328	CG8165, CG8176	Sgip1	SH3GL2 interacting protein 1	Predicted to enable AP-2 adaptor complex binding activity and phospholipid binding activity	Wildtype
cona	63002	HMJ30079	CG8176	Sgip1	SH3GL2 interacting protein 1	Predicted to enable AP-2 adaptor complex binding activity and phospholipid binding activity	Wildtype
Both	62476	HMJ23959	CG8331	ReepB	Receptor expression enhancing protein B	Involved in endoplasmic reticulum organization	Wildtype
Both	54466	HMC03734	CG8549	Sbds	SBDS ribosome maturation factor	Predicted to enable ribosome binding activity	Wildtype
Both	58132	HMJ22081	CG8549	Sbds	SBDS ribosome maturation factor	Predicted to enable ribosome binding activity	Wildtype
Both	54819	HMJ21538	CG9186	sturkopf	sturkopf	Lipid droplet-associated protein	SC maintenance defect
Both	37518	HMS01660	CG9186	sturkopf	sturkopf	Lipid droplet-associated protein	Wildtype
1. If two genes were listed as potential targets for RNAi the bolded gene was enriched in the samples.
2. Name in FlyBase as of June 2025 (Gramates et al 2022).
3. Function based on descriptions in FlyBase and may not include all functions if the protein plays multiple roles.
