## Supplemental Table 6 for "A proximity labeling approach to identify proteins that associate with synaptonemal complex components in *Drosophila melanogaster* females"

### Sheet: Mass Spectrometry Overview
	Control_APEX2 1	Control_APEX2 2	Cona-FLAG-APEX2 1	Cona-FLAG-APEX2 2	FLAG-APEX2-C2M 1	FLAG-APEX2-C2M 2	wildtype 1	wildtype 2
Total NR Spc	112020	228664	186136	196501	185022	233126	195368	126075
Total Proteins	1293	1989	1939	2615	2462	1983	2432	1330
Total NR Peptides	7029	13777	14887	20505	17278	13913	19143	7081
	Control_APEX2 1	Control_APEX2 2	Cona-FLAG-APEX2 1	Cona-FLAG-APEX2 2	FLAG-APEX2-C2M 1	FLAG-APEX2-C2M 2	wildtype 1	wildtype 2	mean	SD
Spectra FDR (%)	0.3422	0.1887	0.2039	0.181	0.2138	0.2014	0.2168	0.2899	0.229713	0.0563392	Spectra FDR (%)
Peptides FDR (%)	0.3403	0.2606	0.2011	0.1996	0.2598	0.2152	0.2293	0.3378	0.255463	0.056573	Peptides FDR (%)
Proteins FDR (%)	1.673	1.5347	1.4235	1.3208	1.5594	1.4414	1.4986	1.6999	1.51891	0.127145	Proteins FDR (%)
	Control_APEX2 1	Control_APEX2 2	Cona-FLAG-APEX2 1	Cona-FLAG-APEX2 2	FLAG-APEX2-C2M 1	FLAG-APEX2-C2M 2	wildtype 1	wildtype 2
Total Distributed SpC	112020	228664	186136	196501	185022	233126	195368	126075
Total Peptides	7029	13777	14887	20505	17278	13913	19143	7081
Total Proteins	1293	1989	1939	2615	2462	1983	2432	1330
Total Contaminant Protein Distributed SpC	33807	27524.8	40786.2	16031.9	19695.6	47464.1	23677.3	41309.2
Total Contaminant Peptides	292	234	339	331	260	261	410	326
Total Contaminant Proteins	29	22	24	34	21	26	28	35
									mean	SD
Contaminant %	30.1794	12.0372	21.912	8.15868	10.645	20.3598	12.1193	32.7656	18.5221	9.30543
Major Contaminants (Spectra)
Digestion Enzymes	Control_APEX2 1	Control_APEX2 2	Cona-FLAG-APEX2 1	Cona-FLAG-APEX2 2	FLAG-APEX2-C2M 1	FLAG-APEX2-C2M 2	wildtype 1	wildtype 2
Trypsin - Sus scrofa (Pig).	623	1686	3131	748	747	1954	955	346
Streptavidin from beads
Streptavidin (S.avidinii)	23709	21166	29563	9452	15440	39048	15163	22703
Keratins
Keratin, type I cytoskeletal 10	3458.91	2083.15	3944.3	1867.64	1026.96	2898.13	2491.37	8681.7
Keratin, type II cytoskeletal 1	2543.45	1016.41	2033.96	1754.63	1170.19	1415.74	2260.41	4468.65
Keratin, type I cytoskeletal 9	678	885.86	1020	1178.74	602.735	1328.63	1191.64	1520.31
Keratin, type II cytoskeletal 2 epidermal	562.417	309.025	715.379	468.327	340.515	381.942	814.43	2331.4
Keratin, type I cytoskeletal 14	98.919	102.209	36.9267	120.184	48.3448	39.0476	152.017	196.817
KRT5 Keratin, type II cytoskeletal 5	102.427	19.8858	41.3568	74.8487	37.0817	102.335	80.9491	242.306
KRT2 Keratin, type II cytoskeletal 2 epidermal	149.172	0	8.22274	117.082	0	0	15.9692	162.365
KRT16 Keratin, type I cytoskeletal 16	18.6953	84.9329	8.73166	91.0608	9.95862	15.1846	70.8161	81.0995
Other Major Contaminants
Bovine serum albumin precursor (Bos taurus)	1514.36	18	166	30	45	7	81	22
Hornerin	108	54	43	58	89	94	183	219
FLG Filaggrin	38	24	X	4	94	114	106	81

### Sheet: DTASelect Parameters
Table S6. Mass spectrometry DTASelect parameters.
DTASelect v1.9
Criteria sets:
		Smn7-s10-v2-p2-r2	-v2-y0-Smn7-s10-o
	Use criteria	TRUE		TRUE
	Minimum +1 XCorr	1e-10		1e-10
	Minimum +2 XCorr	1.9		1e-10
	Minimum +3 XCorr	2.6		1e-10
	Minimum DeltCN	1e-10		1e-10
	Minimum charge state	1		1
	Maximum charge state	3		3
	Minimum ion proportion	0		0
	Maximum Sp rank	10		10
	Minimum Sp score	-1		-1
	Modified peptide inclusion	Include		Include
	Tryptic status requirement	Any		Any
	Multiple, ambiguous IDs allowed	FALSE		FALSE
	Peptide validation handling	+YM -N		+YM -N
	Minimum sequence length	7		7
	Maximum sequence length	100		100
	Sequence completeness required	0		0
	Purge duplicate peptides by protein	XCorr		XCorr
	Include only loci with unique peptide	FALSE		FALSE
	Remove subset proteins	FALSE		TRUE
	Locus validation handling	Ignore		Ignore
	Minimum modified peptides per locus	0		0
	Minimum redundancy for low coverage loci	2		10
	Minimum peptides per locus	2		2
